# Chromosome Evolution of Octoploid Strawberry

**DOI:** 10.1101/861526

**Authors:** Michael A. Hardigan, Mitchell J. Feldmann, Anne Lorant, Randi Famula, Charlotte Acharya, Glenn Cole, Patrick P. Edger, Steven J. Knapp

## Abstract

The allo-octoploid cultivated strawberry (*Fragaria* × *ananassa*) originated through a combination of polyploid and homoploid hybridization, domestication of an interspecific hybrid lineage, and continued admixture of wild species over the last 300 years. While genes appear to flow freely between the octoploid progenitors, the genome structures and diversity of the octoploid species remain poorly understood. The complexity and absence of an octoploid genome frustrated early efforts to study chromosome evolution, resolve subgenomic structure, and develop a single coherent linkage group nomenclature. Here, we show that octoploid *Fragaria* species harbor millions of subgenome-specific DNA variants. Their diversity was sufficient to distinguish duplicated (homoeologous and paralogous) DNA sequences and develop 50K and 850K SNP genotyping arrays populated with co-dominant, disomic SNP markers distributed throughout the octoploid genome. Whole-genome shotgun genotyping of an interspecific segregating population yielded 1.9M genetically mapped subgenome variants in 5,521 haploblocks spanning 3,394 cM in *F. chiloensis* subsp. *lucida*, and 1.6M genetically mapped subgenome variants in 3,179 haploblocks spanning 2,017 cM in *F*. × *ananassa*. These studies provide a dense genomic framework of subgenome-specific DNA markers for seamlessly cross-referencing genetic and physical mapping information, and unifying existing chromosome nomenclatures. Through comparative genetic mapping, we show that the genomes of geographically diverse wild octoploids are effectively diploidized and completely collinear. The preservation of genome structure among allo-octoploid taxa is a critical factor in the unique history of garden strawberry, where unimpeded gene flow supported both its origin and domestication through repeated cycles of interspecific hybridization.
