## Supplemental Dataset 2 for "Chromosome Evolution of Octoploid Strawberry"

### Sheet: Table S2
Sample Name	Alternative ID	Sample Origin
PI612493	Frederick 9	UCD
04C076P004	04C076P004	UCD
09C061P602	09C061P602	UCD
07C092P003	07C092P003	UCD
08C128P002	08C128P002	UCD
11C153P011	11C153P011	UCD
83C049P001	Seascape	UCD
PI551407	Guardian	UCD
08C020P602	Petaluma	UCD
55C023P001	55C023P001	UCD
12C082P602	12C082P602	UCD
12C089P002	12C089P002	UCD
12C100P002	12C100P002	UCD
12C104P004	12C104P004	UCD
12C104P005	12C104P005	UCD
12C112P004	12C112P004	UCD
12C143P001	12C143P001	UCD
12C149P002	12C149P002	UCD
12C166P002	12C166P002	UCD
08C181P001	Cabrillo	UCD
97C085P006	97C085P006	UCD
05C107P002	05C107P002	UCD
12C191P001	12C191P001	UCD
00C259P002	Palomar	UCD
94C016P001	94C016P001	UCD
07C148P001	07C148P001	UCD
08C131P003	08C131P003	UCD
08C138P003	08C138P003	UCD
09C103P002	09C103P002	UCD
10C122P003	10C122P003	UCD
11C057P001	11C057P001	UCD
11C067P001	11C067P001	UCD
11C103P001	11C103P001	UCD
11C151P003	11C151P003	UCD
11C151P008	11C151P008	UCD
11C032P002	11C032P002	UCD
11C113P006	11C113P006	UCD
11C180P001	11C180P001	UCD
61S016P006	61S016P006	UCD
11C115P003	11C115P003	UCD
11C055P004	11C055P004	UCD
11C049P006	11C049P006	UCD
10C037P604	10C037P604	UCD
09C132P003	09C132P003	UCD
39C082P016	39C082P019	UCD
88C029P603	Camarosa	UCD
PI551436	Direktor Paul Wallbaum	UCD
PI551458	LPB 2-01	UCD
PI551468	LCM-10	UCD
PI551467	BSP-03	UCD
PI551495	UC-11	UCD
PI551618	Jurica	UCD
PI551651	Sheldon	UCD
PI551652	Headliner	UCD
PI551727	CA 1234	UCD
PI551731	CA 1405	UCD
PI551734	PI551734	UCD
PI551757	Francesco	UCD
PI551760	Columbia	UCD
PI551765	Yaquina A	UCD
PI551766	MD-683	UCD
PI551839	Beaver Belle	UCD
PI551858	ORUS 4816 ORUSM 173	UCD
PI551876	LH 18-2	UCD
PI551877	LH 20-1	UCD
PI551929	MDUS 3316	UCD
PI551941	MDUS 4987	UCD
PI552038	Isle of Lemuy 02A White	UCD
PI552058	PI 552058	UCD
PI552092	PI 552092	UCD
PI552277	Hinesburg	UCD
PI602569	PI 602569	UCD
PI612317	2 TAP 4B	UCD
PI612325	NC 96-5-3 Chadwick	UCD
PI612486	NC 95-19-1	UCD
PI612495	LH 50-4	UCD
PI612496	RH 43 Delta Junction	UCD
PI612499	RH 30	UCD
PI612500	RH 45 AI	UCD
PI612570	JP 95-1-1 McLellan	UCD
PI616531	PI 616531	UCD
PI616554	2 Futalefu 6A introgressed	UCD
PI616568	KY-08	UCD
PI616592	Selkirk	UCD
PI616601	Straw Mt	UCD
PI616652	KH 94-06	UCD
PI616676	N-8	UCD
PI616691	NC 95-11-1	UCD
PI616777	Sitka	UCD
PI616778	K1	UCD
PI616766	Ambato ecuador	UCD
PI616800	NC 96-25-1	UCD
PI551559	Sparkle	UCD
PI551575	Louise	UCD
PI551569	Empire	UCD
PI551736	Ambato peru	UCD
PI551735	CA 1499	UCD
PI551904	Ettersburg121	UCD
PI612491	CA 1226 Big Cottonwood	UCD
15X001P001	Steven's Pass	UCD
PI616770	Hartney Bay	UCD
PI612490	Scotts Creek	UCD
PI551862	Earlimiss	UCD
PI551605	Grenadier	UCD
PI551470	IH-35	UCD
70C003P108	Douglas	UCD
97C209P001	97C209P001	UCD
PI236579	Darrow 72	UCD
10C144P002	10C144P002	UCD
17Z001P001	Mara des Bois	UCD
08C123P001	08C123P001	UCD
11C036P601	11C036P601	UCD
11C141P001	11C141P001	UCD
11C153P003	11C153P003	UCD
91C248P006	Diamante	UCD
PI264680	Senga Sengana	UCD
PI551593	Howard 17	UCD
53C009P002	Tioga	UCD
PI551394	Earliglow	UCD
PI551623	Jucunda	UCD
PI664321	Puget Reliance	UCD
PI551753	Del Norte	UCD
PI637960	Pelican	UCD
PI551483	Gorella	UCD
01C206P005	Portola	UCD
PI551502	Hood	UCD
PI551630	Aberdeen	UCD
PI551653	Holiday	UCD
PI551681	White Carolina	UCD
PI616627	Reikou	UCD
08C132P608	Fronteras	UCD
52C016P007	Wiltguard	UCD
65C065P601	65C065P601	UCD
71C098P605	71C098P605	UCD
97C117P003	Albion	UCD
PI270471	Kaiser's Samling	UCD
PI270464	Weisse Ananas	UCD
17A920P006	17A920P006	UCD
17A920P085	17A920P085	UCD
16C108P065	16C108P065	UCD
16C111P058	16C111P058	UCD
16C111P068	16C111P068	UCD
16C112P056	16C112P056	UCD
MSU_LH50-4	MSU_LH50-4	UCD
17C304P026		UCD
17C304P034		UCD
17C304P084		UCD
17C304P002		UCD
17C304P027		UCD
17C304P035		UCD
17C304P044		UCD
17C304P061		UCD
17C304P069		UCD
17C304P085		UCD
17C304P093		UCD
17C304P019		UCD
17C304P045		UCD
17C304P054		UCD
17C304P070		UCD
17C304P078		UCD
17C304P086		UCD
17C304P094		UCD
17C304P037		UCD
17C304P046		UCD
17C304P063		UCD
17C304P071		UCD
17C304P079		UCD
17C304P087		UCD
17C304P030		UCD
17C304P038		UCD
17C304P056		UCD
17C304P064		UCD
17C304P072		UCD
17C304P096		UCD
17C304P022		UCD
17C304P031		UCD
17C304P039		UCD
17C304P049		UCD
17C304P057		UCD
17C304P024		UCD
17C304P032		UCD
17C304P050		UCD
17C304P066		UCD
17C304P074		UCD
17C304P090		UCD
17C304P008		UCD
17C304P016		UCD
17C304P025		UCD
17C304P033		UCD
17C304P051		UCD
17C304P059		UCD
17C304P099		UCD
17C314P002		UCD
17C314P003		UCD
17C314P004		UCD
17C314P006		UCD
17C314P007		UCD
17C314P008		UCD
17C314P068		UCD
17C314P010		UCD
17C314P076		UCD
17C314P012		UCD
17C314P013		UCD
17C314P014		UCD
17C314P015		UCD
17C314P018		UCD
17C314P019		UCD
17C314P077		UCD
17C314P021		UCD
17C314P022		UCD
17C314P023		UCD
17C314P024		UCD
17C314P078		UCD
17C314P027		UCD
17C314P028		UCD
17C314P083		UCD
17C314P081		UCD
17C314P037		UCD
17C314P038		UCD
17C314P039		UCD
17C314P041		UCD
17C314P085		UCD
17C314P043		UCD
17C314P088		UCD
17C314P045		UCD
17C314P046		UCD
17C314P049		UCD
17C314P050		UCD
17C314P051		UCD
17C314P052		UCD
17C314P054		UCD
17C314P055		UCD
17C314P056		UCD
17C314P092		UCD
17C314P093		UCD
17C314P095		UCD
17C314P061		UCD
17C314P097		UCD
17C314P084		UCD
17C314P087		UCD
D_001	Driscolls_001	Driscolls
D_002	Driscolls_002	Driscolls
D_003	Driscolls_003	Driscolls
D_004	Driscolls_004	Driscolls
D_005	Driscolls_005	Driscolls
D_006	Driscolls_006	Driscolls
D_007	Driscolls_007	Driscolls
D_008	Driscolls_008	Driscolls
D_009	Driscolls_009	Driscolls
D_010	Driscolls_010	Driscolls
D_011	Driscolls_011	Driscolls
D_012	Driscolls_012	Driscolls
D_013	Driscolls_013	Driscolls
D_014	Driscolls_014	Driscolls
D_015	Driscolls_015	Driscolls
BSP14		RosBREED
Chandler		RosBREED
Dover		RosBREED
Emily		RosBREED
Fenella		RosBREED
FL_14.101-225		RosBREED
Flamenco		RosBREED
FRE9		RosBREED
Hapil		RosBREED
Korona		RosBREED
Monterey		RosBREED
Redgauntlet		RosBREED
Malling Centenary		RosBREED
Cabot		RosBREED
Cap9-3-2-26-4_FR		RosBREED
Capitola_FR		RosBREED
Cavendish	UNH Cavendish	RosBREED
CF1116_FR		RosBREED
CFRA1408		RosBREED
CFRA1455		RosBREED
CFRA1699		RosBREED
CFRA322		RosBREED
FVC 11-58		RosBREED
Jewel		RosBREED
Madame Moutot		RosBREED
MSU 25		RosBREED
MSU 61		RosBREED
ORUS 2780-1		RosBREED
Saint Joseph		RosBREED
Souvenir de Charles Marchiroux		RosBREED
Tribute		RosBREED
Vicomtesse Hericart de Thury		RosBREED
Tufts	USDA Tufts	UCD
Beauty		FLORIDA
FL_10-89		FLORIDA
11.58-72		FLORIDA
11.98-41		FLORIDA
12.74-39		FLORIDA
14.34-33		FLORIDA
12.75-77		FLORIDA
12.90-53		FLORIDA
13.42-5		FLORIDA
13.42-113		FLORIDA
Festival		FLORIDA
11.107-5		FLORIDA
11.28-34		FLORIDA
11.46-86		FLORIDA
11.71-9		FLORIDA
12.93-4		FLORIDA
FL_10-47		FLORIDA
12.55-220		FLORIDA
11.31-54		FLORIDA
Radiance		FLORIDA
FL_10-92		FLORIDA
11.77-96		FLORIDA
11.139-10		FLORIDA
12.5-103		FLORIDA
16.39-16		FLORIDA
16.87-30		FLORIDA
16.2-184		FLORIDA
16.89-39		FLORIDA
12.105-54		FLORIDA
13.22-336		FLORIDA
SweetCharlie		FLORIDA
12.26-49		FLORIDA
13.27-142		FLORIDA
FL_10-24		FLORIDA
15.105-5		FLORIDA
15.42-52		FLORIDA
13.51-134		FLORIDA
14.82-9		FLORIDA
Elyana		FLORIDA
FL_10-129		FLORIDA
12.47-5		FLORIDA
11.31-14		FLORIDA
FL_08-10		FLORIDA
FL_09-46		FLORIDA
FL_10-121		FLORIDA
13.4-135		FLORIDA
FL_09-57		FLORIDA
13.26-134		FLORIDA
12.115-10		FLORIDA
11.108-5		FLORIDA
12.127-6		FLORIDA
12.67-25		FLORIDA
Treasure		FLORIDA
WinterDawn		FLORIDA
FL_10-128		FLORIDA
13.65-160		FLORIDA
12.65-2		FLORIDA
14.29-62		FLORIDA
Florida127		FLORIDA
K12-10		FLORIDA
13.55-195		FLORIDA
11.121-19		FLORIDA
FL_06-38		FLORIDA
FF_UCD_001	Favori	Fresh Forward
FF_UCD_002	Furore	Fresh Forward
FF_UCD_003	Murano	Fresh Forward
FF_UCD_004	Verity	Fresh Forward
FF_UCD_005	Jive	Fresh Forward
FF_UCD_006	Flair	Fresh Forward
FF_UCD_007	Faith	Fresh Forward
FF_UCD_008	Rociera	Fresh Forward
FF_UCD_009	Elsanta	Fresh Forward
FF_UCD_010	Sonata	Fresh Forward
FF_UCD_011	Rumba	Fresh Forward
FF_UCD_012	Opera	Fresh Forward
FF_UCD_013	Renata	Fresh Forward
FF_UCD_014	Lambada	Fresh Forward
FF_UCD_015	Elegance	Fresh Forward
FF_UCD_016	Evie 2	Fresh Forward
FF_UCD_017	Frau Mieze Schindler	Fresh Forward
FF_UCD_018	Pavana	Fresh Forward
FF_UCD_019	Maehong (Maehyang)	Fresh Forward
FF_UCD_020	Malwina	Fresh Forward
FF_UCD_021	Annablanca	Fresh Forward
FF_UCD_022	Queen Elisa	Fresh Forward
10-080		RosBREED
10-147		RosBREED
Candonga		RosBREED
H-1		RosBREED
Amandine		RosBREED
Sabrina		RosBREED
Starlette		RosBREED
Dream		RosBREED
Tudla		RosBREED
Cristal		RosBREED
Plared 15-246		RosBREED
